# A chromosome-level genome of black rockfish, *Sebastes schlegelii*, provides insights into the evolution of live birth

**DOI:** 10.1101/527036

**Authors:** Yan He, Yue Chang, Lisui Bao, Mengjun Yu, Rui Li, Jingjing Niu, Guangyi Fan, Weihao Song, Inge Seim, Yating Qin, Xuemei Li, Jinxiang Liu, Xiangfu Kong, Meiting Peng, Minmin Sun, Mengya Wang, Jiangbo Qu, Xuangang Wang, Xiaobing Liu, Xiaolong Wu, Xi Zhao, Xuliang Wang, Yaolei Zhang, Jiao Guo, Yang Liu, Kaiqiang Liu, Yilin Wang, He Zhang, Longqi Liu, Mingyue Wang, Haiyang Yu, Xubo Wang, Jie Cheng, Zhigang Wang, Xun Xu, Jian Wang, Huanming Yang, Simon Ming-Yuen Lee, Xin Liu, Quanqi Zhang, Jie Qi

## Abstract

Black rockfish (*Sebastes schlegelii*) is a teleost species where eggs are fertilized internally and retained in the maternal reproductive system, where they undergo development until live birth (termed viviparity). In the present study, we report a chromosome-level black rockfish genome assembly. High-throughput transcriptome analysis (RNA-seq and ATAC-seq), coupled with *in situ* hybridization (ISH) and immunofluorescence, identify several candidate genes for maternal preparation, sperm storage and release, and hatching. We propose that zona pellucida (ZP) genes retain sperm at the oocyte envelope, while genes in two distinct astacin metalloproteinase subfamilies serve to release sperm from the ZP and free the embryo from chorion at pre-hatching stage. Finally, we present a model of black rockfish reproduction, and propose that the rockfish ovarian wall has a similar function to uterus of mammals. Taken together, these genomic data reveal unprecedented insights into the evolution of an unusual teleost life history strategy, and provide a sound foundation for studying viviparity in non-mammalian vertebrates and an invaluable resource for rockfish ecology and evolution research.
