## Supplementary table S11-13&S16 for "A chromosome-level genome of black rockfish, *Sebastes schlegelii*, provides insights into the evolution of live birth"

### Sheet: SHEET1
		Catalogue
		SHEET1	catalogue
		SHEET2	Table S11 The statistic of 58 biological RNA samples in different tissues
		SHEET4	Table S12 Function statistics of 101 co-expessioned genes in TM07
		SHEET3	Table S13 The statistic of 29 biological RNA samples in seven stages during reproduction
		SHEET7	Table S16 Gene IDs of Zona pellucida family genes in teleost genomes

### Sheet: SHEET2
Table S11 The statistic of 58 RNA libraries in different tissues. For most tissues, 3 replicates were collected.
	Tissues name	Samples name	Raw_data(bp)	GC_content	N_content	Q20	Q30	Clean_data(bp)	Filtered_rate	GC_content	N_content	Q20	Q30
Female	F_Heart	SS-F1-HA	9270975200	0.46205	0.001	0.9606	0.8695	8,767,440,800	0.0543	0.46075	0.0005	0.974	0.89015
		SS-F2-HA	5808709000	0.46945	0.00075	0.9638	0.87465	5576783400	0.0399	0.46835	0.0006	0.9741	0.8909
		SS-F3-HA	9884467800	0.4723	0.00095	0.9548	0.86225	9188301600	0.0704	0.46955	0.0005	0.97335	0.88985
	F_Liver	SS-F1-LA	8809140000	0.4749	0.00095	0.9588	0.8649	8307994600	0.0569	0.47375	0.0005	0.973	0.887
		SS-F2-LA	8452931600	0.46935	0.00095	0.96435	0.87845	8046092400	0.0481	0.4683	0.0005	0.97605	0.89675
		SS-F3-LA	6915364800	0.4741	0.00095	0.9633	0.8763	6569423200	0.05	0.4729	0.0005	0.9756	0.89535
	F_Spleen	SS-F1-SA	8688700800	0.45835	0.00095	0.9588	0.8655	8190697000	0.0573	45.69%%	0.0005	0.9732	0.88765
		SS-F2-SA	8562044400	0.4666	0.00075	0.96215	0.87615	8206034400	0.0416	0.4655	0.0006	0.9731	0.88745
		SS-F3-SA	8297992000	0.44605	0.00095	0.9589	0.8673	7820942200	0.0575	0.4443	0.00045	0.9729	0.88935
	F_Kidney	SS-F1-KA	5680394600	0.4489	0.00095	0.9638	0.8761	5410834400	0.0475	0.4484	0.0005	0.9755	0.8944
		SS-F2-KA	8315246000	0.47245	0.0008	0.96255	0.8708	7974281200	0.041	0.4714	0.00065	0.97315	0.88755
		SS-F3-KA	9468884600	0.468	0.00095	0.9557	0.85945	8878902000	0.0623	0.46665	0.00045	0.97115	0.8839
	F_Brain	SS-F1-BA	6424035800	0.44995	0.001	0.96115	0.87165	6073667800	0.0545	0.44845	0.0005	0.97465	0.8924
		SS-F2-BA	6446533400	0.44205	0.00095	0.9585	0.8648	6068880400	0.0586	0.44045	0.0005	0.97295	0.887
		SS-F3-BA	9229854400	0.45145	0.00095	0.9555	0.85955	8637091600	0.0642	0.44965	0.00045	0.97135	0.88435
	F_Gill	SS-F1-GA	5850835600	0.44045	0.00095	0.96805	0.88795	5600942000	0.0427	0.43925	0.0005	0.9783	0.9039
		SS-F2-GA	8328134200	0.46255	0.00075	0.96305	0.87115	8001854200	0.0392	0.4614	0.0006	0.97325	0.88735
		SS-F3-GA	7474683400	0.4572	0.00095	0.9586	0.8669	7039155000	0.0583	0.4555	0.00045	0.97305	0.88965
	F_Muscle	SS-F1-MA	6844124600	0.4981	0.00095	0.9585	0.86705	6,426,927,800	0.061	0.49695	0.0005	0.9585	0.8903
		SS-F2-MA	9463756400	0.50465	0.00075	0.96435	0.8745	9121064600	0.0362	0.504	0.00065	0.97355	0.88925
		SS-F3-MA	6495801600	0.5007	0.00095	0.95485	0.86	6062989200	0.0666	0.4994	0.00045	0.97135	0.88585
	F-Intestine	SS-F1-IA	12133001000	0.4733	0.00095	0.9616	0.8724	11495720000	0.0525	0.47195	0.0005	0.9747	0.8927
		SS-F2-IA	7669180600	0.47265	0.0008	0.96085	0.86525	7352390800	0.0413	0.4715	0.00065	0.97165	0.8824
		SS-F3-IA	9024099800	0.45035	0.00095	0.96465	0.8815	8591156600	0.048	0.44905	0.00045	0.9761	0.8997
	F_Ovarian_wall	SS-F1-OVA	9224012200	0.48255	0.00105	0.9556	0.8607	8601191200	0.0675	0.4778	0.00055	0.9723	0.88605
		SS-F2-OVA	3978066200	0.43265	0.0009	0.96675	0.8853	3796593600	0.0456	0.4315	0.00045	0.9778	0.9024
		SS-F3-OVA	9348534600	0.4737	0.001	0.9553	0.86055	8729620800	0.0662	0.4715	0.00045	0.97165	0.88615
	F_Oocyte	SS-F1-OocyteA	7705920600	0.4813	0.00095	0.95415	0.8549	7200835600	0.0655	0.4795	0.0005	0.9708	0.8804
		SS-F2-OocyteA	10287028400	0.455	0.00105	0.9637	0.877	9775212400	0.0498	0.4536	0.0005	0.976	0.8959
		SS-F3-OocyteA	10445979400	0.4896	0.00075	0.95875	0.8617	9970413200	0.0455	0.48815	0.0006	0.9709	0.89085
Male	M_Heart	SS-M1-HA	8105744200	0.4721	0.0007	0.9653	0.87685	7822404600	0.035	0.4712	0.0006	0.97445	0.8915
		SS-M2-HA	8668927400	0.46205	0.00065	0.9671	0.8815	8323390400	0.0399	0.46105	0.00035	0.9762	0.896
		SS-M3-HA	5683658000	0.4606	0.00095	0.9569	0.86115	5343155000	0.0599	0.45915	0.00045	0.9717	0.88445
	M_Liver	SS-M2-LA	8657486200	0.4779	0.00055	0.965	0.8751	8312700600	0.0398	0.477	0.00035	0.97445	0.8902
		SS-M3-LA	10608382000	0.47275	0.001	0.96015	0.8688	10035035000	0.054	0.47165	0.00045	0.9733	0.8898
	M_Spleen	SS-M1-SA	10400386400	0.4609	0.00075	0.96505	0.87745	10010079800	0.0375	0.45985	0.0006	0.97485	0.89305
		SS-M2-SA	8702919000	0.4525	0.00105	0.95795	0.8661	8170780000	0.0611	0.4506	0.00055	0.97275	0.8894
		SS-M3-SA	12675376000	0.4648	0.00095	0.9539	0.8583	11805480800	0.0686	0.46255	0.00045	0.97105	0.88475
	M_Kidney	SS-M1-KA	9014307800	0.47315	0.00065	0.96775	0.8827	8683248000	0.0367	0.4724	0.00035	0.97615	0.8961
		SS-M2-KA	8159944400	0.4675	0.00065	0.9658	0.87755	7834173200	0.0399	0.4666	0.00035	0.9751	0.8924
		SS-M3-KA	9227368200	0.46895	0.00095	0.9561	0.86115	8650670600	0.0625	0.4671	0.00045	0.97165	0.8856
	M_Brain	SS-M1-BA	8479749200	0.44465	0.00055	0.96595	0.8777	8144144600	0.0396	0.44365	0.00035	0.9753	0.8926
		SS-M2-BA	7090814600	0.4435	0.00095	0.9573	0.864	6654974200	0.0615	0.44165	0.0005	0.97235	0.8876
		SS-M3-BA	11914328000	0.4444	0.0012	0.9591	0.8673	11191557000	0.0607	0.44265	0.00055	0.97345	0.8898
	M_Gill	SS-M1-GA	8263953000	0.45255	0.00055	0.96545	0.87695	7929572600	0.0405	0.4515	0.00035	0.97505	0.8922
		SS-M2-GA	7525581800	0.45135	0.00055	0.968	0.88255	7263985800	0.0348	0.45045	0.00035	0.9762	0.89565
		SS-M3-GA	9947472200	0.4567	0.00055	0.9613	0.8673	9447493400	0.0503	0.4554	0.00035	0.97285	0.88505
	M_Mucle	SS-M1-MA	8009344200	0.50325	0.0006	0.9641	0.87435	7669932800	0.0424	0.50245	0.00035	0.97395	0.89005
		SS-M2-MA	5956505200	0.502	0.00095	0.95215	0.85365	5529380600	0.0717	0.5004	0.00045	0.96975	0.88085
		SS-M3-MA	11894331600	0.504	0.00115	0.9539	0.85655	11056392400	0.0704	0.50275	0.00055	0.97095	0.88325
	M_Intestine	SS-M1-IA	9482727400	0.4602	0.00055	0.96715	0.8808	9131003600	0.0371	0.4594	0.00035	0.9759	0.8948
		SS-M2-IA	6860106600	0.4646	0.00055	0.9633	0.8696	6580134200	0.0408	0.46385	0.00035	0.9731	0.8853
		SS-M3-IA	14735016600	0.46455	0.0012	0.957	0.86245	13790316000	0.0641	0.46275	0.0006	0.9724	0.88665
	M_Testis	SS-M2-TA	10937907800	0.4612	0.0006	0.9667	0.87985	10526219000	0.0376	0.4604	0.00035	0.9756	0.8941
		SS-M3-TA	10974640800	0.45045	0.00115	0.9643	0.87865	10424568600	0.0501	0.4492	0.00055	0.9759	0.8972
	M_Pituitary	SS-M3-PA	9376212400	0.45605	0.0012	0.9613	0.87155	8846758600	0.0565	0.4546	0.00055	0.9745	0.8932
	M_Genitalia	180130SSM2-GA	18043064200	0.4575	0.00115	0.95675	0.86205	16882442400	0.0643	0.45565	0.0055	0.97235	0.8865
		180130SSM3-GA	13029371800	0.46285	0.0012	0.954	0.8563	12112866200	0.0703	0.46095	0.00055	0.97115	0.8831

### Sheet: SHEET3
Table S12 Function statistics of 101 co-expessioned genes in TM07
gene_ID	Symbol	NR annotation	Function
Ssc_10012594	NA	rho GTPase-activating protein 6-like [Neolamprologus brichardi]	actin cytoskeleton
Ssc_10006132	espn,espin	Rho guanine nucleotide exchange factor 16 [Larimichthys crocea]	actin filament
Ssc_10003527	twf2b,twinfilin actin-binding protein 2b	twinfilin-2-like [Larimichthys crocea]	actin filament polymerization
Ssc_10004067	si:dkey-29b11.3,si:dkey-29b11.3	actin-binding Rho-activating protein-like isoform X1 [Notothenia coriiceps]	activator of serum response factor (SRF)-dependent transcription
Ssc_10018128	angpt2b,angiopoietin 2b	Angiopoietin-2 [Larimichthys crocea]	angiogenesis
Ssc_10004544	nln,neurolysin (metallopeptidase M3 family)	neurolysin, mitochondrial [Esox lucius]	angiogenesis
Ssc_10008035	NA	pappalysin-2 [Stegastes partitus]	angiogenesis
Ssc_10022935	VASH1,vasohibin 1	vasohibin-1 [Stegastes partitus] &gt;gi|657525546|ref|XP_008280904.1| PREDICTED: vasohibin-1 [Stegastes partitus]	angiogenesis
Ssc_10019291	sox7,Oryzias latipes SRY-box containing gene 7 (sox7), mRNA.	Transcription factor Sox-7 [Larimichthys crocea]	angiogenesis and hemopoiesis
Ssc_10008716	hoxb13a,homeobox B13a	Homeobox protein Hox-B13a &gt;gi|94482793|gb|ABF22411.1| homeobox protein HoxB13a [Takifugu rubripes]	body patterning
Ssc_10017893	hoxa1a,homeobox A1a	Homeobox protein Hox-C1a [Larimichthys crocea]	body patterning
Ssc_10001364	trpc4a,transient receptor potential cation channel, subfamily C, member 4a	short transient receptor potential channel 4 [Erinaceus europaeus]	calcium
Ssc_10000467	trpc4a,transient receptor potential cation channel, subfamily C, member 4a	short transient receptor potential channel 4 isoform X1 [Notothenia coriiceps]	calcium
Ssc_10016293	NA	Extracellular calcium-sensing receptor [Larimichthys crocea]	calcium
Ssc_10016284	NA	extracellular calcium-sensing receptor-like [Larimichthys crocea]	calcium
Ssc_10009749	PKD1,polycystin 1, transient receptor potential channel interacting	polycystin-1-like [Larimichthys crocea]	calcium-permeant ciliary channel，left/right patterning
Ssc_10011874	mnx1,motor neuron and pancreas homeobox 1	Motor neuron and pancreas homeobox protein 1 [Larimichthys crocea]	cell fate choice in the developing endocrine pancreas.
Ssc_10013535	si:dkey-72l14.3,si:dkey-72l14.3	hyaluronidase-2-like [Larimichthys crocea]	cell proliferation, migration and differentiation
Ssc_10016511	gucy1a2,soluble guanylyl cyclase alpha2 subunit	guanylate cyclase soluble subunit alpha-2 [Larimichthys crocea]	cGMP biosynthetic process
Ssc_10002763	gucy2f,guanylate cyclase 2F, retinal	retinal guanylyl cyclase 2-like [Stegastes partitus]	cGMP biosynthetic process
Ssc_10017377	ntn1b,netrin 1b	netrin-1 isoform X1 [Notothenia coriiceps] &gt;gi|736297351|ref|XP_010791885.1| PREDICTED: netrin-1 isoform X1 [Notothenia coriiceps]	CNS commissural axons and peripheral motor axons
Ssc_10001068	NA	gag-like protein [Takifugu rubripes]	cofactor of reverse transcriptase
Ssc_10013474	mmp19,matrix metallopeptidase 19	matrix metalloproteinase-19 [Larimichthys crocea]	degradation of extracellular matrix
Ssc_10003224	col12a1b,collagen, type XII, alpha 1b	collagen alpha-1(XII) chain [Takifugu rubripes]	degradation of extracellular matrix
Ssc_10008805	col28a1b,collagen, type XXVIII, alpha 1b	collagen alpha-1(XXVIII) chain [Larimichthys crocea]	degradation of extracellular matrix
Ssc_10000730	zgc:153615,zgc:153615	schwannomin-interacting protein 1-like isoform X2 [Maylandia zebra] &gt;gi|548521881|ref|XP_005751288.1| PREDICTED: schwannomin-interacting protein 1-like isoform X2 [Pundamilia nyererei] &gt;gi|548521886|ref|XP_005751289.1| PREDICTED: schwannomin-interacting protein 1-like isoform X2 [Pundamilia nyererei] &gt;gi|548521889|ref|XP_005751290.1| PREDICTED: schwannomin-interacting protein 1-like isof…	Ectoderm Differentiation and Mesodermal Commitment Pathway
Ssc_10011540	mpp7a,membrane protein, palmitoylated 7a (MAGUK p55 subfamily member 7)	MAGUK p55 subfamily member 7-like [Larimichthys crocea]	epithelial cell polarity and tight junction formation
Ssc_10020434	adamts18,ADAM metallopeptidase with thrombospondin type 1 motif, 18	A disintegrin and metalloproteinase with thrombospondin motifs 17 [Haplochromis burtoni]	eye disease
Ssc_10018059	CALCR,calcitonin receptor	calcitonin gene-related peptide type 1 receptor-like [Stegastes partitus]	eye disease
Ssc_10022932	LTBP2,latent transforming growth factor beta binding protein 2	latent-transforming growth factor beta-binding protein 2 [Notothenia coriiceps]	eye disease
Ssc_10009135	zgc:162144,zgc:162144	protein RD3-like [Maylandia zebra]	eye disease
Ssc_10017744	rho,rhodopsin	rhodopsin [Girella punctata]	eye disease
Ssc_10019523	slc24a1,solute carrier family 24 (sodium/potassium/calcium exchanger), member 1	LOW QUALITY PROTEIN: sodium/potassium/calcium exchanger 1 [Poecilia reticulata]	eye disease
Ssc_10002849	crybb1,crystallin, beta B1	small heat shock protein [Epinephelus coioides]	eye disease
Ssc_10010384	crygm6 (1 of many),crystallin, gamma M6	gamma M7 crystallin [Dissostichus mawsoni]	eye disease
Ssc_10010385	crygmxl1,crystallin, gamma MX, like 1	gamma-crystallin M2-like [Oreochromis niloticus]	eye disease
Ssc_10010293	NA	testosterone 17-beta-dehydrogenase 3 isoform X1 [Notothenia coriiceps]	hormone（testosterone）
Ssc_10007704	tlr18,toll-like receptor 18	toll-like receptor 2 type-2 [Larimichthys crocea]	immune
Ssc_10015716	il10,interleukin 10	interleukin-10 [Lutjanus sanguineus]	immune
Ssc_10002080	lipia,lipase, member Ia	lipase member H-like [Larimichthys crocea]	immune
Ssc_10004869	NA	gag-pol fusion polyprotein [Takifugu rubripes]	immune
Ssc_10013595	NA	polymeric immunoglobulin receptor-like [Haplochromis burtoni]	immune
Ssc_10023310	IGSF9,immunoglobulin superfamily member 9	protein turtle homolog A-like [Stegastes partitus]	immune
Ssc_10009750	zgc:63831,zgc:63831	Pepsin A [Larimichthys crocea]	immune
Ssc_10011372	lgals3bpb,lectin, galactoside-binding, soluble, 3 binding protein b	scavenger receptor class A member 5 [Cynoglossus semilaevis]	immune
Ssc_10006447	cdr2a,cerebellar degeneration-related protein 2a	cerebellar degeneration-related protein 2-like [Larimichthys crocea]	immune
Ssc_10009169	obscnb,obscurin, cytoskeletal calmodulin and titin-interacting RhoGEF b	CAVP-target protein [Larimichthys crocea]	immune
Ssc_10002956	slc4a5,solute carrier family 4 (sodium bicarbonate cotransporter), member 5	Electrogenic sodium bicarbonate cotransporter 4 [Larimichthys crocea]	intracellular pH regulation and anion transport
Ssc_10002132	NA	trace amine-associated receptor 13c-like [Fundulus heteroclitus]	mate choice
Ssc_10001170	NA	trace amine-associated receptor 13c-like [Notothenia coriiceps]	mate choice
Ssc_10010341	NA	trace amine-associated receptor 13c-like [Stegastes partitus]	mate choice
Ssc_10006234	rab34b,RAB34, member RAS oncogene family b	ras-related protein Rab-34-like isoform X1 [Maylandia zebra]	maturation of phagosomes
Ssc_10008237	camkmt,calmodulin-lysine N-methyltransferase	calmodulin-lysine N-methyltransferase-like [Stegastes partitus]	metabolism of proteins
Ssc_10003080	wbscr27,Williams Beuren syndrome chromosome region 27	Williams-Beuren syndrome chromosomal region 27 protein-like [Maylandia zebra] &gt;gi|939294894|ref|XP_014266422.1| PREDICTED: Williams-Beuren syndrome chromosomal region 27 protein-like [Maylandia zebra]	methyltransferase activity
Ssc_10023309	es1,es1 protein	ES1 protein, mitochondrial [Pundamilia nyererei] &gt;gi|554824317|ref|XP_005922817.1| PREDICTED: ES1 protein, mitochondrial [Haplochromis burtoni] &gt;gi|584022600|ref|XP_006805954.1| PREDICTED: ES1 protein, mitochondrial-like [Neolamprologus brichardi]	mitochondrial energy metabolism
Ssc_10004529	adamts6,ADAM metallopeptidase with thrombospondin type 1 motif, 6	A disintegrin and metalloproteinase with thrombospondin motifs 6 [Haplochromis burtoni] &gt;gi|930764836|ref|XP_014196653.1| PREDICTED: A disintegrin and metalloproteinase with thrombospondin motifs 6 [Haplochromis burtoni] &gt;gi|930764838|ref|XP_014196654.1| PREDICTED: A disintegrin and metalloproteinase with thrombospondin motifs 6 [Haplochromis burtoni]	O-linked glycosylation
Ssc_10018083	GALNT15,polypeptide N-acetylgalactosaminyltransferase 15	polypeptide N-acetylgalactosaminyl transferase 15 [Larimichthys crocea]	O-linked oligosaccharide biosynthesis
Ssc_10023535	NA	dentin matrix acidic phosphoprotein 1-like [Larimichthys crocea]	osteoblast differentiation
Ssc_10022883	NA	neuroglobin-like [Pundamilia nyererei] &gt;gi|554812308|ref|XP_005917004.1| PREDICTED: neuroglobin-like [Haplochromis burtoni]	oxygen transport
Ssc_10003479	pi15a,peptidase inhibitor 15a	peptidase inhibitor 15-A-like [Larimichthys crocea]	Peptidase inhibitor
Ssc_10007301	tacr3,Oryzias latipes neuromedin-K receptor-like (tacr3a), mRNA.	Neuromedin-K receptor [Larimichthys crocea]	peptide ligand-binding receptors and Signaling by GPCR
Ssc_10013911	HTRA3,HtrA serine peptidase 3	serine protease HTRA3-like [Stegastes partitus]	placental development, ovarian development, granulosa cell differentiation and luteinization
Ssc_10012116	kcnj8,potassium inwardly-rectifying channel, subfamily J, member 8	ATP-sensitive inward rectifier potassium channel 8 [Stegastes partitus]	potassium ion transport
Ssc_10001698	NA	general transcription factor II-I repeat domain-containing protein 2-like [Alligator mississippiensis]	protein dimerization activity
Ssc_10001275	NA	general transcription factor II-I repeat domain-containing protein 2-like, partial [Xiphophorus maculatus]	protein dimerization activity
Ssc_10013568	eif2s2,eukaryotic translation initiation factor 2, subunit 2 beta	eukaryotic translation initiation factor 2 subunit 2 [Notothenia coriiceps]	protein synthesis
Ssc_10000234	NA	olfactory receptor 13C5-like [Larimichthys crocea]	recognition and G protein-mediated transduction of odorant signals
Ssc_10001901	NA	olfactory receptor 13C5-like [Larimichthys crocea]	recognition and G protein-mediated transduction of odorant signals
Ssc_10001904	NA	olfactory receptor 13C5-like [Larimichthys crocea]	recognition and G protein-mediated transduction of odorant signals
Ssc_10000826	NA	olfactory receptor 2A12-like [Larimichthys crocea]	recognition and G protein-mediated transduction of odorant signals
Ssc_10022344	NA	protein phosphatase 1 regulatory subunit 17 [Notothenia coriiceps]	serine/threonine phosphatase
Ssc_10005418	ELFN2 (1 of many),extracellular leucine rich repeat and fibronectin type III domain containing 2	protein phosphatase 1 regulatory subunit 29-like [Fundulus heteroclitus]	serine/threonine phosphatase
Ssc_10004560	NA	papilin-like [Larimichthys crocea]	serine-type endopeptidase inhibitor activity
Ssc_10014114	NA	Collagen alpha-3(VI) chain [Larimichthys crocea]	serine-type endopeptidase inhibitor activity
Ssc_10014113	NA	collagen alpha-3(VI) chain-like [Salmo salar]	serine-type endopeptidase inhibitor activity
Ssc_10020451	rasl12,RAS-like, family 12	ras-like protein family member 12 [Larimichthys crocea]	small GTPase mediated signal transduction
Ssc_10016955	rerglb,RERG/RAS-like b	Ras-related and estrogen-regulated growth inhibitor-like protein [Larimichthys crocea]	small GTPase mediated signal transduction
Ssc_10002086	or116-1,odorant receptor, family F, subfamily 116, member 1	odorant receptor [Larimichthys crocea]	sperm integrity
Ssc_10002100	SERINC3,serine incorporator 3	serine incorporator 1-like [Larimichthys crocea]	sphingolipid metabolic process
Ssc_10013907	HMX3 (1 of many),H6 family homeobox 3	homeobox protein HMX1-like [Notothenia coriiceps]	sympathetic neurons
Ssc_10007122	CRISPLD2,cysteine rich secretory protein LCCL domain containing 2	Cysteine-rich secretory protein LCCL domain-containing 2 [Larimichthys crocea]	target of progesterone receptor
Ssc_10018908	MAGI2 (1 of many),membrane associated guanylate kinase, WW and PDZ domain containing 2	membrane-associated guanylate kinase, WW and PDZ domain-containing protein 2 [Larimichthys crocea]	tight junction
Ssc_10022520	NA	Transposable element Tcb1 transposase [Salmo salar]	transposition, DNA-mediate
Ssc_10023296	lzts1,leucine zipper, putative tumor suppressor 1	leucine zipper putative tumor suppressor 1 [Stegastes partitus]	tumor suppressor
Ssc_10011522	ednrba,endothelin receptor Ba	endothelin B receptor-like [Larimichthys crocea]	vasoconstriction, vasodilation and cell proliferation
Ssc_10013803	kcnip2 (1 of many),Kv channel interacting protein 2	Kv channel-interacting protein 2-like [Notothenia coriiceps]	voltage-gated potassium channel
Ssc_10014601	ankrd6a,ankyrin repeat domain 6a	ankyrin repeat domain-containing protein 6-like [Larimichthys crocea]	Wnt siganling pathway
Ssc_10016517	fzd4,frizzled class receptor 4	frizzled-4 [Oreochromis niloticus] &gt;gi|498952248|ref|XP_004543937.1| PREDICTED: frizzled-4 [Maylandia zebra] &gt;gi|548336037|ref|XP_005720772.1| PREDICTED: frizzled-4 [Pundamilia nyererei] &gt;gi|554865634|ref|XP_005942858.1| PREDICTED: frizzled-4 [Haplochromis burtoni] &gt;gi|584014756|ref|XP_006802152.1| PREDICTED: frizzled-4-like [Neolamprologus brichardi]	Wnt siganling pathway
Ssc_10001241	NA	hypothetical protein EH28_11748 [Larimichthys crocea]
Ssc_10006925	NA	hypothetical protein EH28_15999 [Larimichthys crocea]
Ssc_10013407	NA	hypothetical protein EH28_25354 [Larimichthys crocea]
Ssc_10001300	NA	NA
Ssc_10005403	NA	NA
Ssc_10019542	FAM180A (1 of many),family with sequence similarity 180 member A	protein FAM180A-like [Notothenia coriiceps]
Ssc_10001070	NA	uncharacterized protein LOC101884727 [Danio rerio]
Ssc_10001401	NA	uncharacterized protein LOC102193427 [Pundamilia nyererei]
Ssc_10006532	NA	uncharacterized protein LOC104953524 [Notothenia coriiceps]
Ssc_10022419	si:dkeyp-101e12.1,si:dkeyp-101e12.1	uncharacterized protein LOC106632599 [Haplochromis burtoni]
Ssc_10002019	NA	uncharacterized protein LOC106676803 [Maylandia zebra]
Ssc_10001199	NA	uncharacterized protein LOC106959278 [Poecilia latipinna]
Ssc_10021582	PLA2G10,phospholipase A2 group X	unnamed protein product, partial [Tetraodon nigroviridis]

### Sheet: SHEET4
Table S13 The statistic of 29 biological RNA samples in seven stages during reproduction
Stages name	Samples name	Raw_data(bp)	GC_content	N_content	Q20	Q30	Clean_data(bp)	Filtered_rate	GC_content	N_content	Q20	Q30
Pre-mating	Pre-mating_1	11448571800	0.49705	0.0009	0.97495	0.90525	11071900000	0.0329	0.4959	0.00055	0.98195	0.9164
	Pre-mating_2	12582703200	0.49615	0.0008	0.9769	0.9106	12210772400	0.0296	0.49505	0.00045	0.9831	0.9205
	Pre-mating_3	8174973400	0.4962	0.0008	0.97475	0.90415	7910251800	0.0324	0.495	0.00045	0.9818	0.91525
Post-mating	Post-mating_1	9458649200	0.48645	0.0008	0.97765	0.91075	9199706200	0.0274	0.4856	0.0005	0.98325	0.9197
	Post-mating_2	12778609000	0.48975	0.0008	0.9785	0.9144	12432871600	0.0271	0.48885	0.0005	0.9841	0.9232
	Post-mating_3	9747766000	0.49415	0.0008	0.9759	0.9071	9453436800	0.0302	0.4931	0.00045	0.9823	0.9173
Pre-fertilazition	Pre-fertilazition_1	8157963000	0.4881	0.0008	0.97635	0.90755	7919627400	0.0292	0.48705	0.00045	0.98245	0.9174
	Pre-fertilazition_2	7507466000	0.49425	0.0008	0.97595	0.9074	7278613600	0.0305	0.4932	0.00045	0.98245	0.91775
	Pre-fertilazition_3	14340486400	0.4752	0.00065	0.98185	0.91925	14090730600	0.0174	0.4746	0.0004	0.9857	0.9256
	Pre-fertilazition_4	12062218800	0.47795	0.00065	0.982	0.91975	11854431000	0.0172	0.4774	0.0004	0.9859	0.9261
1 cell	1cell-1	3884102000	0.46585	0.0007	0.982	0.9246	3791151800	0.0239	0.46555	0.00045	0.98635	0.93155
	1cell-2	6892036400	0.4702	0.00085	0.98095	0.9214	6721115200	0.0248	0.4698	0.00055	0.98565	0.9289
	1cell-3	7203379800	0.4687	0.0008	0.98165	0.9237	7039126200	0.0228	0.4684	0.00045	0.98585	0.93035
32 cell	32cell_1	10313533600	0.46945	0.0008	0.9785	0.91395	10034477400	0.0271	0.4688	0.00045	0.984	0.9227
	32cell_2	11186848200	0.46455	0.0008	0.9791	0.9158	10887518600	0.0268	0.464	0.00055	0.98445	0.92445
	32cell_3	6781953600	0.46605	0.0008	0.97985	0.92765	6610901600	0.0252	0.4655	0.00045	0.9849	0.92575
	32cell_4	9766582200	0.46555	0.0008	0.97985	0.91775	9525471400	0.0247	0.46495	0.00045	0.9846	0.9254
	32cell_5	11288506000	0.46945	0.0007	0.982	0.9212	11074827000	0.0189	0.4689	0.00045	0.9862	0.92795
	32cell_6	10006009800	0.47155	0.00065	0.9813	0.91755	9829667400	0.0176	0.471	0.0004	0.98525	0.9239
	32cell_7	12260565800	0.47015	0.00065	0.98325	0.9248	12054356600	0.0168	0.4696	0.0004	0.98695	0.9308
Blastula	Blastula_1	3440616400	0.45655	0.0006	0.9842	0.9268	3387605600	0.0154	0.45635	0.0003	0.9875	0.93215
	Blastula_2	5492357200	0.4561	0.0007	0.98415	0.9279	5398663400	0.0171	0.45575	0.0004	0.9878	0.93375
	Blastula_3	6981468000	0.4564	0.00065	0.9808	0.9222	6793373600	0.0269	0.4555	0.0004	0.98665	0.9311
Gastrulae	Gastrulae_1	10355616200	0.4782	0.0006	0.98095	0.9184	10152686000	0.0196	0.47755	0.0004	0.9854	0.92555
	Gastrulae_2	13128990800	0.47915	0.00065	0.9807	0.91755	12864104400	0.0202	0.47845	0.0004	0.9853	0.9249
	Gastrulae_3	11551858200	0.47795	0.0006	0.9806	0.91595	11337714600	0.0185	0.4773	0.0004	0.9847	0.92265
	Gastrulae_4	11129401000	0.47345	0.00065	0.98065	0.91725	10899885000	0.0206	0.4727	0.00045	0.9853	0.9246
	Gastrulae_5	12882567600	0.47155	0.00065	0.98245	0.92265	12651286800	0.018	0.471	0.0004	0.9864	0.929
	Gastrulae_6	9997144200	0.4717	0.00065	0.9818	0.9204	9813106600	0.0184	0.4711	0.0004	0.98595	0.92705

### Sheet: SHEET5
Table S16 Gene IDs of Zona pellucida family genes in teleost genomes
Species	Gene_name	ZP_Gene_ID
Zebrafish	DrZPB2a-1	ENSDARG00000090237
Zebrafish	DrZPB2a-2	ENSDARG00000091409
Zebrafish	DrZPB2a-3	ENSDARG00000086352
Zebrafish	DrZPB2a-4	ENSDARG00000086522
Zebrafish	DrZPB2b	ENSDARG00000055415
Zebrafish	DrZPB2c	ENSDARG00000004898
Zebrafish	DrZPC1-1	ENSDARG00000042129
Zebrafish	DrZPC1-2	ENSDARG00000042130
Zebrafish	DrZPC2	ENSDARG00000090768
Zebrafish	DrZPC3	ENSDARG00000016908
Zebrafish	DrZPC4a-1	ENSDARG00000040081
Zebrafish	DrZPC4a-2	ENSDARG00000070178
Zebrafish	DrZPC4b	ENSDARG00000092919
Zebrafish	DrZPC5-1	ENSDARG00000038720
Zebrafish	DrZPC5-2	ENSDARG00000054313
Zebrafish	DrZPC6	ENSDARG00000039828
Zebrafish	DrZPD	ENSDARG00000051959
Zebrafish	DrZPAX1	ENSDARG00000069251
Zebrafish	DrZPAX2	ENSDARG00000017188
Zebrafish	DrZPAX4	ENSDARG00000079034
Stickleback	GacZPB2a	ENSGACG00000013510
Stickleback	GacZPB2b-1	ENSGACG00000011846
Stickleback	GacZPB2b-2	ENSGACG00000011851
Stickleback	GacZPB2b-3	ENSGACG00000012368
Stickleback	GacZPC1	ENSGACG00000008891
Stickleback	GacZPC2	ENSGACG00000012381
Stickleback	GacZPC3	ENSGACG00000015107
Stickleback	GacZPC4-1	ENSGACG00000012344
Stickleback	GacZPC4-2	ENSGACG00000012329
Stickleback	GacZPC4-3	ENSGACG00000012352
Stickleback	GacZPC5-1a	ENSGACG00000004144
Stickleback	GacZPC5-1b	ENSGACG00000014185
Stickleback	GacZPC5-1c	ENSGACG00000019307
Stickleback	GacZPC5-2a	ENSGACG00000020211
Stickleback	GacZPC5-2b	ENSGACG00000015267
Stickleback	GacZPC6	ENSGACG00000013837
Stickleback	GacZPC7-1	ENSGACG00000012332
Stickleback	GacZPC7-2	ENSGACG00000012338
Stickleback	GacZPC7-3	ENSGACG00000012343
Stickleback	GacZPC7-4	ENSGACG00000012347
Stickleback	GacZPC8	ENSGACG00000013494
Stickleback	GacZPD	ENSGACG00000013858
Stickleback	GacZPAX1-1	ENSGACG00000009723
Stickleback	GacZPAX1-2	ENSGACG00000009750
Stickleback	GacZPAX1-3	ENSGACG00000009775
Stickleback	GacZPAX2	ENSGACG00000009788
Medaka	OlZPC6	ENSORLG00000016064
Medaka	OlZPC7-1	ENSORLG00000009853
Medaka	OlZPC7-2	ENSORLG00000009867
Medaka	OlZPC8a	ENSORLG00000006875
Medaka	OlZPC8b	ENSORLG00000015033
Medaka	OlZPD	ENSORLG00000015608
Medaka	OlZPAX1	ENSORLG00000012471
Medaka	OlZPAX2	ENSORLG00000012527
Medaka	OlZPAX3-1	ENSORLG00000006604
Medaka	OlZPAX3-2	ENSORLG00000006621
Medaka	OlZPAX4	ENSORLG00000018174
Medaka	OlZPAX5	ENSORLG00000006629
Medaka	OlZPB2a	ENSORLG00000016580
Medaka	OlZPB2b	ENSORLG00000010880
Medaka	OlZPB2c	ENSORLG00000010086
Medaka	OlZPC1	ENSORLG00000020441
Medaka	OlZPC2	ENSORLG00000010134
Medaka	OlZPC3	ENSORLG00000005414
Medaka	OlZPC5-1	ENSORLG00000012273
Medaka	OlZPC5-2	ENSORLG00000012249
Nile Tilapia	OnZPB1b	ENSONIP00000010516
Nile Tilapia	OnZPB2a	ENSONIP00000012346
Nile Tilapia	OnZPB2b	ENSONIP00000018582
Nile Tilapia	OnZPB2c	ENSONIP00000018726
Nile Tilapia	OnZPC1	ENSONIP00000004983
Nile Tilapia	OnZPC2	ENSONIP00000018727
Nile Tilapia	OnZPC3	ENSONIP00000015344
Nile Tilapia	OnZPC4	ENSONIP00000002777
Nile Tilapia	OnZPC5-1	ENSONIP00000019557
Nile Tilapia	OnZPC5-2	ENSONIP00000019559
Nile Tilapia	OnZPC6	ENSONIP00000012513
Nile Tilapia	OnZPC7	ENSONIP00000002749
Nile Tilapia	OnZPC8	ENSONIP00000013206
Nile Tilapia	OnZPD	ENSONIP00000012896
Nile Tilapia	OnZPAX1	ENSONIP00000007688
Nile Tilapia	OnZPAX2	ENSONIP00000007675
Nile Tilapia	OnZPAX3	ENSONIP00000008459
Nile Tilapia	OnZPAX4	ENSONIP00000006775
Amazon molly	PfZPB1b	ENSPFOG00000000959
Amazon molly	PfZPB2a	ENSPFOG00000008330
Amazon molly	PfZPB2b	ENSPFOG00000016572
Amazon molly	PfZPC2	ENSPFOG00000017747
Amazon molly	PfZPC5-1	ENSPFOG00000016657
Amazon molly	PfZPC5-2	ENSPFOG00000016636
Amazon molly	PfZPC6	ENSPFOG00000024115
Amazon molly	PfZPC7	ENSPFOG00000012842
Amazon molly	PfZPAX1	ENSPFOG00000019223
Amazon molly	PfZPAX2-1	ENSPFOG00000019246
Amazon molly	PfZPAX2-2	ENSPFOG00000009333
Amazon molly	PfZPAX2-3	ENSPFOG00000023766
Amazon molly	PfZPAX4	ENSPFOG00000016914
Amazon molly	PfZPD	ENSPFOG00000013156
Platyfish	XmZPB2a	ENSXMAG00000016169
Platyfish	XmZPB2b	ENSXMAG00000001691
Platyfish	XmZPC2	ENSXMAG00000004643
Platyfish	XmZPC5-1	ENSXMAG00000000411
Platyfish	XmZPC5-2	ENSXMAG00000000403
Platyfish	XmZPC7	ENSXMAG00000014374
Platyfish	XmZPD	ENSXMAG00000012566
Platyfish	XmZPAX1	ENSXMAG00000017714
Platyfish	XmZPAX2	ENSXMAG00000017734
Platyfish	XmZPAX3	ENSXMAG00000015623
Platyfish	XmZPAX4	ENSXMAG00000008910
Tetraodon	TnZPB1a	ENSTNIG00000006272
Tetraodon	TnZPB1b	ENSTNIG00000010843
Tetraodon	TnZPB2a	ENSTNIG00000004779
Tetraodon	TnZPB2b	ENSTNIG00000004789
Tetraodon	TnZPB2c	ENSTNIG00000001022
Tetraodon	TnZPC2	ENSTNIG00000017947
Tetraodon	TnZPC3	ENSTNIG00000004952
Tetraodon	TnZPC4	ENSTNIG00000012083
Tetraodon	TnZPC5-1	ENSTNIG00000007944
Tetraodon	TnZPC5-2	ENSTNIG00000007943
Tetraodon	TnZPC6	ENSTNIG00000001113
Tetraodon	TnZPC7	ENSTNIG00000005275
Tetraodon	TnZPD	ENSTNIG00000008820
Tetraodon	TnZPAX1	ENSTNIG00000003663
Tetraodon	TnZPAX2	ENSTNIG00000003664
Tetraodon	TnZPAX4	ENSTNIG00000000008
Tetraodon	TnZPAX3-1	ENSTNIG00000002558
Tetraodon	TnZPAX3-2	ENSTNIG00000002557
Rockfish	ZPB	Ssc_10002757
Rockfish	ZPB	Ssc_10002994
Rockfish	ZPB	Ssc_10005379
Rockfish	ZPB	Ssc_10013305
Rockfish	ZPB	Ssc_10014274
Rockfish	ZPB	Ssc_10016187
Rockfish	ZPC	Ssc_10016387
Rockfish	ZPC	Ssc_10022859
Rockfish	ZPC	Ssc_10000618
Rockfish	ZPC	Ssc_10003055
Rockfish	ZPC	Ssc_10003962
Rockfish	ZPC	Ssc_10003963
Rockfish	ZPC	Ssc_10003964
Rockfish	ZPC	Ssc_10007417
Rockfish	ZPC	Ssc_10007418
Rockfish	ZPC	Ssc_10011993
Rockfish	ZPC	Ssc_10013347
Rockfish	ZPC	Ssc_10013776
Rockfish	ZPC	Ssc_10014949
Rockfish	ZPC	Ssc_10016186
Rockfish	ZPD	Ssc_10015548
Rockfish	ZPAX	Ssc_10003373
